# *Drosophila melanogaster* miPEP8 regulates cell size through its interaction with ref(2)P/p62

**DOI:** 10.1101/2025.07.17.665293

**Authors:** Carine Duboé, Clémence Guillon, Jessica Boutet, Nathanael Jariais, Carole Pichereaux, Karima Chaoui, Emmanuelle Näser, Jean-Philippe Combier, Christine Brun, Yvan Martineau, Odile Burlet-Schiltz, Serge Plaza, Bertrand Fabre

## Abstract

MiPEPs are microproteins encoded by primary transcripts of microRNAs (pri-miRNAs). Initially identified in plants, we recently characterized a miPEP in *Drosophila melanogaster*, named miPEP8, which is involved in the regulation of wing size. However, mechanisms at play are unknown. In the present study, we take advantage of the drosophila cell line Schneider 2 (S2) to further investigate miPEP8 function at the molecular level. Overexpressing miPEP8 in S2 cells induced a reduction of cell size as well as an increase of the proportion of cells in the G1 phase of the cell cycle and an increase of the autophagic flux. A proteomics analysis revealed that miPEP8 overexpression in S2 cells induces the upregulation of several proteins including the autophagosome cargo protein ref(2)P (the orthologue of the human p62/Sequestosome 1 protein). The interactome of miPEP8 was generated and revealed interactions between this miPEP8 and the mTORC1/autophagy pathway. Bioinformatics analysis identified a short linear motif (SLiM) on miPEP8 sequence. Mutation of this SLiM prevented the interaction between ref(2)P/p62 and miPEP8. Mutation of the SLiM also reverted the smaller cell size phenotype observed when overexpressing miPEP8 in S2 cells. Finally, the cell size phenotype was reversed when cells were treated with RNA interference targeting ref(2)P/p62, suggesting that this protein plays a role in regulating the cell size in Drosophila.
