## Supplementary table 1 for "*Drosophila melanogaster* miPEP8 regulates cell size through its interaction with ref(2)P/p62"

### Sheet: qRT-PCR
NAME	SEQUENCE ( 5' -> 3')	Tm (°C)
RagCD Fwd	CATCCAAAAAGTGGTCTTCCACA	66.9
RagCD Rev	CGTCCTTCACGATCTTACTGGTC	65.8
Ref2P Fw	AATCGAGCTGTATCTTTTCCAGG	64.3
Ref2P Rv	AACGTGCATATTGCTCTCGCA	67.7
GAPDH Fwd	CCAGTGGAAGCTGGAATGAT	64.0
GAPDH Rv	ATCGTCGAGGGTCTGATGAC	64.2
RP49 Fwd	GCACCAGGAACTTCTTGAATCCGG	72.2
RP49 Rv	AGATCGTGAAGAAGCGCACCAAGC	73.1
Tubulin Fwd	AGGTCACCGTATGTGGGTGT	64.2
Tubulin Rv	CGAGACCTACTGCATCGACA	64.1

### Sheet: dsRNA
NAME	SEQUENCE ( 5' -> 3')	Tm (°C)
dsRNA Luc Fwd	TAATACGACTCACTATAGGAGAACTGCCTGCGTGAGATT	75.5
dsRNA Luc Rev	TAATACGACTCACTATAGGCGCTTCCGGATTGTTTACAT	75.7
dsRNA1 RagC-D Fwd	CATCAACAACTCCAGCTTTG	60.9
dsRNA1 RagC-D Rev	CTGCTGAACATTTTTATACC	53.9
dsRNA2 RagC-D Fwd	TGAACAAGCGCATCAAGTTC	64.0
dsRNA2 RagC-D Rev	AATTGTAGTCGATGACGCCC	63.8
dsRNA1 ref(2)P Fwd	TAATACGACTCACTATAGGATTGGGTTCCGCTACAAGTG	75.2
dsRNA1 ref(2)P Rev	TAATACGACTCACTATAGGGTACTCGGGTGGCACAATCT	76.2
dsRNA2 ref(2)P Fwd	TAATACGACTCACTATAGGCTGGTTCACAGGTCCAGGAT	76.6
dsRNA2 ref(2)P Rev	TAATACGACTCACTATAGGGTACTCGGGTGGCACAATCT	76.2
